# A mouse model of occult intestinal colonization demonstrating antibiotic-induced outgrowth of carbapenem-resistant *Enterobacteriaceae*

**DOI:** 10.1101/2021.02.24.432587

**Authors:** Choon K. Sim, Sara Saheb Kashaf, Sean Conlan, Apollo Stacy, Diana M. Proctor, Alexandre Almeida, Nicolas Bouladoux, Mark Chen, NISC Comparative Sequencing Program, Robert D. Finn, Yasmine Belkaid, Julia A. Segre

## Abstract

**Background:** The human intestinal microbiome is a complex community that contributes to host health and disease. In addition to normal microbiota, pathogens like carbapenem-resistant *Enterobacteriaceae* may be asymptomatically present. When these bacteria are present at very low levels, they are often undetectable in hospital surveillance cultures, known as occult or subclinical colonization. Through the use of antibiotics, these subclinical pathogens can increase to sufficiently high levels to become detectable, in a process called outgrowth. However, little is known about the interaction between gut microbiota and *Enterobacteriaceae* during occult colonization and outgrowth.

**Results:** We developed a clinically relevant mouse model for studying occult colonization. Conventional wild-type mice without antibiotic pre-treatment were exposed to *K. pneumoniae* but rapidly tested negative for colonization. This occult colonization was found to perturb the microbiome as detected by both 16S rRNA amplicon and shotgun metagenomic sequencing. Outgrowth of occult *K. pneumoniae* was induced either by a four-antibiotic cocktail or by individual receipt of ampicillin, vancomycin or azithromycin, which all reduced overall microbial diversity. Notably, vancomycin was shown to trigger *K. pneumoniae* outgrowth in only a subset of exposed animals (outgrowth-susceptible). To identify factors that underlie outgrowth susceptibility, we analyzed microbiome-encoded gene functions and were able to classify outgrowth-susceptible microbiomes using pathways associated with mRNA stability. Lastly, an evolutionary approach illuminated the importance of xylose metabolism in *K. pneumoniae* colonization, supporting xylose abundance as a second susceptibility indicator. We showed that our model is generalizable to other pathogens, including carbapenem-resistant *Escherichia coli* and *Enterobacter cloacae*.

**Conclusions:** This study suggests that microbiota mRNA and small-molecule metabolites may be used to predict outgrowth-susceptibility. Our modeling of occult colonization and outgrowth could help the development of strategies to mitigate the risk of subsequent infection and transmission in medical facilities and the wider community.
