## Additional File 7 for "A mouse model of occult intestinal colonization demonstrating antibiotic-induced outgrowth of carbapenem-resistant *Enterobacteriaceae*"

### Sheet: stats_day0_7_metagenomics_kp_fa
	taxa_list	ave_abundance_day0(%)	ave_abundance_day7(%)	log2_fold_change	pval	pval.fdr
4	Lachnospiraceae	2.54404	14.5101	2.51187	4.46567e-06	0.000160764
17	Anaerotignaceae	0.00167476	0.0428704	4.67796	1.94225e-05	0.000349605
11	Erysipelotrichaceae	0.430613	0.0413693	-3.37976	6.3299e-05	0.000616537
3	Rikenellaceae	1.15746	2.30704	0.995085	8.56301e-05	0.000616537
5	Oscillospiraceae	0.465883	1.9927	2.09669	7.78767e-05	0.000616537
6	Ruminococcaceae	0.175722	0.801219	2.1889	0.0001135	0.000681001
1	Muribaculaceae	76.6945	61.7397	-0.312925	0.000335147	0.00172361
14	Mucispirillaceae	0.0353327	0.258196	2.86939	0.000769988	0.00346494
13	Atopobiaceae	0.0379561	0.00380576	-3.31808	0.00169627	0.00678509
22	Anaeroplasmataceae	0.0797445	0.15787	0.985285	0.00405036	0.0145813
18	DTU023	0	0.020856	Inf	0.00592154	0.0193796
9	Akkermansiaceae	1.81738	1.11853	-0.700254	0.00744313	0.0223294
25	Burkholderiaceae	0.503509	0.406632	-0.308293	0.0111165	0.0284673
32	Tannerellaceae	1.44305	1.30686	-0.143014	0.0118614	0.0284673
7	Acutalibacteraceae	0.435951	0.639744	0.553329	0.0118614	0.0284673
27	Barnesiellaceae	0.0107771	0.00467562	-1.20474	0.0524917	0.104983
8	CAG.508	0.0764175	0.0516251	-0.565831	0.0476581	0.104983
20	GCA.900066905	0.00111331	0.00569702	2.35535	0.051913	0.104983
19	Anaerovoracaceae	0.0152247	0.0223428	0.553396	0.0611146	0.115796
21	Butyricicoccaceae	0	0.00327434	Inf	0.100348	0.180627
12	Eggerthellaceae	0.05807	0.0466157	-0.316976	0.115332	0.197711
34	UBA932	0.00174334	0.00097922	-0.832148	0.181449	0.296917
10	Lactobacillaceae	2.16436	1.76068	-0.29781	0.198239	0.310287
15	Peptococcaceae	0.0162902	0.00969171	-0.749179	0.221272	0.331908
30	Borkfalkiaceae	0	0.00156116	Inf	0.371093	0.513822
36	Dialisteraceae	0.000596116	0	#NAME?	0.371093	0.513822
23	Clostridiaceae	0.0823934	0.0345049	-1.25573	0.398305	0.531073
2	Bacteroidaceae	11.6141	12.5893	0.11632	0.418869	0.538545
26	Turicibacteraceae	0.0155468	0.0131139	-0.245521	0.624065	0.774701
31	Marinifilaceae	0.00985829	0.00968352	-0.025806	0.706427	0.820367
16	Saccharimonadaceae	0.067154	0.0683209	0.0248541	0.696841	0.820367
24	P3	0.0150759	0.0133695	-0.1733	0.754418	0.848721
33	Coprobacteraceae	0.00322298	0.00234313	-0.459959	0.789268	0.86102
28	Enterobacteriaceae	0.024529	0.0143371	-0.774728	1	1
35	CAG.382	0.000537586	0.000423253	-0.344976	1	1
29	Moraxellaceae	0.000193994	0	#NAME?	1	1
