## Additional File 8 for "A mouse model of occult intestinal colonization demonstrating antibiotic-induced outgrowth of carbapenem-resistant *Enterobacteriaceae*"

### Sheet: stats_day0_7_metagenomics_kp_sp
	taxa_list	ave_abundance_day0(%)	ave_abundance_day7(%)	log2_fold_change	pval	pval.fdr
161	Faecalibaculum.rodentium	0.21617	0.0243229	-3.15178	5.93442e-06	0.00027195
132	Acetatifactor.muris	0.0967668	0.455385	2.2345	1.16788e-05	0.00027195
127	Dorea.sp000403455	0.0885764	0.440282	2.31343	1.16788e-05	0.00027195
117	14.2.sp004793545	0.0477229	0.281769	2.56176	9.30982e-06	0.00027195
120	COE1.sp000403335	0.0779978	0.495552	2.66753	7.656e-06	0.00027195
118	14.2.sp000403255	0.0366636	0.264013	2.84819	8.32553e-06	0.00027195
124	COE1.sp002490665	0.123693	0.93507	2.91831	8.80367e-06	0.00027195
143	1XD8.76.sp003611955	0.0124973	0.0973832	2.96206	7.44118e-06	0.00027195
136	Eubacterium_J.plexicaudatum	0.0428355	0.348458	3.02411	1.04047e-05	0.00027195
135	TF01.11.sp003611745	0.0723411	0.620348	3.10019	7.44118e-06	0.00027195
126	CAG.95.sp003612395	0.0297706	0.261067	3.13246	5.93442e-06	0.00027195
122	COE1.sp002358575	0.127192	1.15305	3.18037	5.93442e-06	0.00027195
116	14.2.sp000403315	0.117104	1.40447	3.58417	4.97901e-06	0.00027195
134	TF01.11.sp003612285	0.0149404	0.223486	3.90289	8.32553e-06	0.00027195
142	C.53.sp003612525	0.00960238	0.0831347	3.11399	1.2513e-05	0.00027195
138	UBA9502.sp003669055	0.0153973	0.0706216	2.19743	1.61428e-05	0.00032891
152	Acutalibacter.sp003612555	0.0362616	0.15239	2.07125	1.79914e-05	0.000335929
121	COE1.sp003513705	0.0435268	0.2833	2.70235	1.95787e-05	0.000335929
185	ASF356.sp000364165	0.00167476	0.0428704	4.67796	1.94225e-05	0.000335929
129	Schaedlerella.sp000364245	0.076833	0.362613	2.23863	2.16777e-05	0.000353347
149	Anaerotruncus.sp003612625	0.0246563	0.149763	2.60265	2.48603e-05	0.000368384
110	UBA3282.sp003612405	0.0160246	0.121527	2.92292	2.39594e-05	0.000368384
37	Duncaniella.muris	8.92269	5.35319	-0.737079	2.93366e-05	0.000398488
137	UBA9502.sp003611875	0.0664345	0.422523	2.66903	2.93366e-05	0.000398488
14	CAG.485.sp002361235	0.0853359	0.0568424	-0.586186	3.24173e-05	0.000422721
38	Duncaniella.sp900544535	0.0405531	0.0254731	-0.670839	4.36102e-05	0.000490239
125	CAG.95.sp000403495	0.0367815	0.224	2.60645	4.19874e-05	0.000490239
115	CAG.56.sp004793585	0.121913	0.816355	2.74335	4.19874e-05	0.000490239
123	COE1.sp002491195	0.00107264	0.0307229	4.84008	4.30125e-05	0.000490239
42	CAG.873.sp002490635	1.54159	0.828054	-0.896622	5.30136e-05	0.000576081
131	UBA7160.sp003612585	0.0888234	0.144381	0.700874	5.71724e-05	0.00057699
145	Lawsonibacter.sp000492175	0.195849	0.72274	1.88374	5.84069e-05	0.00057699
133	Acetatifactor.sp002490995	0.00245025	0.0380053	3.9552	5.67963e-05	0.00057699
10	CAG.485.sp002361155	0.570827	0.34804	-0.7138	7.07904e-05	0.000607307
30	UBA7173.sp900546835	0.0214284	0.0137098	-0.644318	7.07904e-05	0.000607307
99	Alistipes.sp002428825	0.867853	1.85014	1.09211	7.00437e-05	0.000607307
140	CAG.510.sp003979355	0.0971121	0.33467	1.78502	6.67781e-05	0.000607307
128	Dorea.sp000403475	0.0479789	0.214941	2.16347	6.43172e-05	0.000607307
146	Lawsonibacter.sp003612335	0.0585009	0.286018	2.28957	7.74644e-05	0.000647523
226	Duncaniella.sp900549445	0.00838424	0.00284418	-1.55967	8.55097e-05	0.000696904
112	UBA3282.sp002493835	0.00214103	0.0353267	4.04438	9.90706e-05	0.000787732
119	14.2.sp000403845	0.0159054	0.154385	3.27895	0.000101955	0.000791368
153	Acutalibacter.muris	0.0224587	0.10429	2.21526	0.000113159	0.000857901
148	Anaerotruncus.sp000403395	0.0997253	0.608947	2.61028	0.000136617	0.00101221
130	Schaedlerella.sp000403295	0.0386862	0.188706	2.28625	0.000140117	0.00101507
147	Oscillibacter.sp000403435	0.205644	0.881003	2.099	0.000154367	0.00109399
47	CAG.873.sp002493945	0.0102435	0.00549864	-0.897561	0.000165242	0.00114615
20	CAG.485.sp002493515	0.0798751	0.0599335	-0.414383	0.00019677	0.0013364
246	Kineothrix.sp003488965	0.0007673	0.0157182	4.3565	0.000214092	0.00142437
66	Amulumruptor.sp900547825	0.0112106	0.00537318	-1.06101	0.000227586	0.00148386
173	Hungatella_A.sp002358555	0.0152425	0.158163	3.37525	0.000278426	0.00177975
51	CAG.873.sp003979155	0.00722262	0.00360179	-1.00381	0.00031315	0.00196321
224	UBA7173.sp004557825	0.00609055	0.000693338	-3.13494	0.000321048	0.00197475
26	UBA7173.sp900548705	0.0769982	0.055824	-0.463941	0.000335147	0.0020233
69	UBA3263.sp001689615	2.37257	1.23951	-0.93668	0.000360112	0.00209112
102	Parabacteroides.goldsteinii	0.379408	0.236003	-0.684947	0.000365625	0.00209112
60	Paramuribaculum.sp900551515	0.0212768	0.016056	-0.406164	0.000365625	0.00209112
162	Parasutterella.sp900552195	0.182819	0.110028	-0.732549	0.000402017	0.00222132
4	Muribaculum.sp002473395	0.139372	0.10329	-0.432243	0.00039868	0.00222132
64	Amulumruptor.sp001689515	0.115297	0.079862	-0.529779	0.000473328	0.00252959
5	Muribaculum.sp001701195	0.179261	0.13771	-0.380429	0.000473328	0.00252959
3	Muribaculum.intestinale	5.05861	3.46077	-0.547647	0.000515362	0.00270981
33	UBA7173.sp900545955	0.00525019	0.000827711	-2.66517	0.000548903	0.00284035
55	CAG.873.sp004553485	0.00598272	0.00137522	-2.12114	0.000584659	0.00288786
281	CAG.485.sp900555915	0.012054	0.0063825	-0.91732	0.000572996	0.00288786
184	UBA7182.sp002491115	0.000632982	0.0182521	4.84975	0.000584659	0.00288786
92	Prevotellamassilia.sp002933955	0.180536	0.136686	-0.401419	0.000610066	0.00296838
139	Kineothrix.sp000403275	0.150807	0.853998	2.50153	0.000675	0.00323603
40	Duncaniella.sp001701225	0.0153894	0.010412	-0.563694	0.000698236	0.00329891
163	Parasutterella.sp900554375	0.02293	0.0134087	-0.77407	0.000728542	0.00334514
17	CAG.485.sp900541835	0.0218794	0.0161137	-0.441283	0.000720764	0.00334514
63	Paramuribaculum.sp001701115	0.0090266	0.0036197	-1.31831	0.000777024	0.0034231
101	Alistipes.sp003979135	0.0535721	0.199701	1.89829	0.000769988	0.0034231
166	Mucispirillum.schaedleri	0.0353327	0.258196	2.86939	0.000769988	0.0034231
113	UBA3282.sp002361355	0.00424634	0.0378787	3.15709	0.000852333	0.00370481
98	Alistipes.senegalensis	0.00662484	0.0161891	1.28907	0.000867097	0.00371939
251	Bacteroides.faecichinchillae	0.00762067	0.00316178	-1.26918	0.000920809	0.00380558
1	Muribaculum.sp002492595	4.86622	2.69071	-0.854813	0.000922211	0.00380558
180	Blautia.coccoides	0.00123339	0.0166915	3.75841	0.000920809	0.00380558
61	Paramuribaculum.sp001689535	2.33732	1.54209	-0.599968	0.00108426	0.00441834
28	UBA7173.sp001701135	0.0250462	0.0185063	-0.436579	0.0011748	0.00472822
52	CAG.873.sp004552485	0.00723632	0.00330257	-1.13167	0.00122729	0.00487921
106	Parabacteroides.chinchillae	0.0284153	0.020772	-0.452029	0.0012723	0.00487963
44	CAG.873.sp900550395	0.0255439	0.0188412	-0.439087	0.0012723	0.00487963
108	UBA3282.sp003611805	0.374921	2.21937	2.56549	0.0012723	0.00487963
109	UBA3282.sp002491905	0.0275222	0.113738	2.04704	0.00133301	0.00505302
144	Eisenbergiella.sp002361095	0.00134207	0.0154193	3.52221	0.00136666	0.00512106
256	CAG.485.sp900547755	0.0101312	0.00491502	-1.04354	0.00149828	0.00543214
41	Duncaniella.sp002494015	0.01008	0.00579226	-0.799298	0.00149967	0.00543214
229	CAG.485.sp004552395	0.0128374	0.00947068	-0.438814	0.00149967	0.00543214
165	NM07.P.09.sp004793925	0.0379561	0.00380576	-3.31808	0.00169627	0.00607676
111	UBA3282.sp002490705	0.00210764	0.01684	2.99819	0.00175772	0.00622846
59	Paramuribaculum.sp900546365	0.056051	0.0402132	-0.47907	0.00188167	0.00652581
46	CAG.873.sp900555715	0.0453415	0.036265	-0.322256	0.00188167	0.00652581
67	CAG.1031.sp000431215	0.113788	0.0876795	-0.376037	0.00203191	0.00697267
225	UBA7173.sp900555165	0.00476376	0.00112682	-2.07985	0.00237684	0.00807134
50	CAG.873.sp900541865	0.0112605	0.00713811	-0.657654	0.00250813	0.00842937
31	UBA7173.sp001915385	0.0126163	0.00838062	-0.590165	0.0025511	0.00848631
8	Muribaculum.sp003150235	0.0190395	0.014871	-0.356489	0.00274947	0.00905382
54	CAG.873.sp900554715	0.00414474	0.00123592	-1.7457	0.00286559	0.00934184
159	Limosilactobacillus.reuteri	0.167207	0.104921	-0.67233	0.00296184	0.00956
32	UBA7173.sp900552325	0.00667017	0.00332285	-1.0053	0.00313277	0.0100126
301	CAG.485.sp900321585	0.00842953	0.0032952	-1.35508	0.00333588	0.0105582
255	CAG.485.sp900554345	0.0137103	0.00841427	-0.704349	0.0034321	0.0107583
89	Bacteroides.sp003865075	0.0109985	0.0042287	-1.37902	0.00352427	0.010942
227	Amulumruptor.sp900539915	0.00291607	0.000258468	-3.49597	0.00385729	0.0117521
279	UBA11957.sp003542935	0.000259007	0.00862279	5.05709	0.00385729	0.0117521
217	UMGS268.sp900540705	0.0797445	0.15787	0.985285	0.00405036	0.0122261
216	Limosilactobacillus.reuteri_D	0.077341	0.0499127	-0.631827	0.00441386	0.0132011
169	UBA3282.sp002492725	0.00139043	0.0122472	3.13885	0.00472892	0.0140148
156	Akkermansia.muciniphila_A	0.569764	0.101737	-2.48553	0.00531619	0.0155876
219	Blautia.coccoides_A	0.000865846	0.00850738	3.29653	0.00535526	0.0155876
21	CAG.485.sp001701295	0.0576523	0.0439431	-0.391743	0.0056622	0.0163352
53	CAG.873.sp900554265	0.00285449	0.000594817	-2.26271	0.00592154	0.0163595
181	Hungatella.effluvii	0.00359121	0.0204646	2.51059	0.00587613	0.0163595
187	UMGS1872.sp900549475	0	0.0133119	Inf	0.00592154	0.0163595
192	SFGY01.sp004556455	0	0.020856	Inf	0.00592154	0.0163595
209	TF01.11.sp002499945	0	0.0243824	Inf	0.00592154	0.0163595
81	Bacteroides.faecis	0.0144627	0.00820086	-0.818495	0.00607046	0.0164914
43	CAG.873.sp001689415	0.168147	0.131334	-0.356483	0.00607036	0.0164914
24	UBA7173.sp001689485	1.50649	0.997418	-0.594925	0.00650483	0.0171014
7	Muribaculum.arabinoxylanisolvens	0.100279	0.0787202	-0.349212	0.00650483	0.0171014
179	UBA2882.sp002362385	0.00663775	0.0304404	2.19722	0.00638908	0.0171014
114	UBA3282.sp002490835	0.00145618	0.0126531	3.11923	0.00641963	0.0171014
215	Lactobacillus.taiwanensis	0.0656709	0.0428626	-0.615535	0.00657605	0.0171504
48	CAG.873.sp002491245	0.0211879	0.016734	-0.340458	0.00738893	0.0191174
49	CAG.873.sp900548975	0.0236545	0.0191902	-0.301746	0.00793643	0.0203723
62	Paramuribaculum.sp900553585	0.0115341	0.00744923	-0.630738	0.00889687	0.0226592
160	Lactobacillus.johnsonii	0.588588	0.398351	-0.563219	0.00912519	0.0227744
186	UMGS1872.sp900555795	0	0.0144485	Inf	0.00915169	0.0227744
221	Oscillibacter.sp900544955	0	0.0100308	Inf	0.00915169	0.0227744
6	Muribaculum.sp001701065	0.0744839	0.062703	-0.248393	0.0104136	0.0253345
25	UBA7173.sp002491305	0.699763	0.606611	-0.206095	0.0104136	0.0253345
77	Bacteroides.sp002491635	0.521566	0.458507	-0.185907	0.0104136	0.0253345
174	Enterocloster.clostridioformis	0.31168	0.224416	-0.47389	0.0114901	0.0277464
155	Akkermansia.muciniphila	1.22952	1.00644	-0.288836	0.011737	0.0281342
29	UBA7173.sp900540205	0.0208089	0.016991	-0.292423	0.0126501	0.0301017
22	CAG.485.sp900542185	0.00909898	0.00600368	-0.599858	0.0137548	0.0320743
311	Breznakia.sp001695645	0.00118648	0.010524	3.14892	0.0142662	0.0320743
171	COE1.sp002492295	0	0.00536747	Inf	0.0142662	0.0320743
172	CAG.95.sp002490775	0	0.00849641	Inf	0.0142662	0.0320743
218	TF01.11.sp002493085	0	0.0191713	Inf	0.0142662	0.0320743
222	Oscillibacter.welbionis	0	0.0431614	Inf	0.0142662	0.0320743
276	Lactonifactor.longoviformis	0	0.0070715	Inf	0.0142662	0.0320743
230	UBA3263.sp002490725	0.00198932	0	#NAME?	0.0142662	0.0320743
11	CAG.485.sp002362485	4.77381	3.58174	-0.414481	0.0162885	0.0363703
16	CAG.485.sp900549375	0.0347015	0.0291186	-0.253058	0.0184311	0.0408743
257	CAG.485.sp001701105	0.00795491	0.00547768	-0.538281	0.0221907	0.0488796
182	UBA7050.sp003979345	0	0.00770615	Inf	0.0224943	0.0492157
27	UBA7173.sp001689685	1.77819	1.3023	-0.449341	0.0248978	0.0541112
76	Bacteroides.sp003463205	0.0776012	0.0602196	-0.365847	0.0279889	0.0600288
56	Paramuribaculum.sp001689565	0.80197	0.662605	-0.275399	0.0279889	0.0600288
234	Eubacterium_R.sp002361935	0.00358128	0.00693415	0.953243	0.0302764	0.0645105
273	Dorea.muris	0.000523212	0.00482308	3.20449	0.0323129	0.0684027
57	Paramuribaculum.intestinale	1.89678	1.6777	-0.17707	0.0332437	0.0699189
238	Dubosiella.newyorkensis	0.025309	0.00035534	-6.1543	0.0360317	0.0711899
299	Dubosiella.sp004793885	0.187713	0.00616706	-4.9278	0.0360317	0.0711899
310	CAG.873.sp004554255	0.00244841	0.000326461	-2.90686	0.0360317	0.0711899
303	CAG.873.sp004552725	0.00234692	0.000701173	-1.74292	0.0346106	0.0711899
274	Schaedlerella.sp002320245	0.000215414	0.00332543	3.94836	0.0346106	0.0711899
170	UBA3282.sp002492525	0	0.00314436	Inf	0.0360317	0.0711899
228	TF01.11.sp002361175	0	0.0099344	Inf	0.0360317	0.0711899
247	CAG.95.sp002492465	0	0.00473663	Inf	0.0360317	0.0711899
323	Dorea.sp900312975	0	0.0123452	Inf	0.0360317	0.0711899
325	Blautia_A.sp900551075	0	0.00413755	Inf	0.0360317	0.0711899
150	Bittarella.massiliensis	0.0219487	0.0134721	-0.704158	0.0365804	0.0718385
103	Parabacteroides.distasonis_A	0.189005	0.18076	-0.0643534	0.0371979	0.0726139
85	Bacteroides.caccae	0.0340209	0.0358689	0.0763119	0.0376944	0.0731451
242	CAG.485.sp900552315	0.0019129	0.000397253	-2.26764	0.0414911	0.0795653
307	Bacteroides.clarus	0.00564251	0.00331545	-0.767135	0.0414911	0.0795653
35	Duncaniella.sp001689575	0.371377	0.319718	-0.216085	0.0463163	0.0882989
154	CAG.492.sp900557195	0.0760077	0.0508883	-0.578812	0.0476581	0.0903287
70	M3.sp001689445	0.028637	0.0243645	-0.233103	0.0515399	0.0971215
195	GCA.900066905.sp900066905	0.00111331	0.00569702	2.35535	0.051913	0.0972622
283	Barnesiella.viscericola	0.0107771	0.00467562	-1.20474	0.0524917	0.0977846
100	Alistipes.putredinis	0.00336504	0.000880936	-1.93352	0.0591721	0.102064
104	Parabacteroides.sp003479145	0.00423835	0.00191304	-1.14763	0.0587074	0.102064
177	Eubacterium_F.sp002362575	0	0.00346233	Inf	0.0590582	0.102064
178	Eubacterium_F.sp002490465	0	0.00535478	Inf	0.0590582	0.102064
183	Cuneatibacter.caecimuris	0	0.00291817	Inf	0.0590582	0.102064
190	UBA1394.sp900066845	0	0.00336924	Inf	0.0590582	0.102064
204	Enterocloster.asparagiformis	0	0.00312924	Inf	0.0590582	0.102064
249	Marvinbryantia.sp900550755	0	0.00355806	Inf	0.0590582	0.102064
254	Gemmiger.variabilis_C	0	0.00229213	Inf	0.0590582	0.102064
275	NK4A136.sp002479655	0	0.00215672	Inf	0.0590582	0.102064
277	UBA7050.sp002493905	0	0.00223249	Inf	0.0590582	0.102064
322	14.2.sp001940225	0	0.00449449	Inf	0.0590582	0.102064
324	CAG.590.sp900548855	0	0.00372396	Inf	0.0590582	0.102064
302	Bacteroides.togonis	0.00173043	0	#NAME?	0.0590582	0.102064
233	Bacteroides.rodentium	0.0954089	0.0762476	-0.323431	0.0602933	0.103451
194	Aminipila.sp004103735	0.0152247	0.0223428	0.553396	0.0611146	0.104311
84	Bacteroides.sp900066265	0.0149359	0.0101092	-0.563117	0.0642355	0.109066
18	CAG.485.sp002491165	0.0193056	0.0163337	-0.241166	0.0660753	0.111609
72	Prevotella.sp004792655	0.00511013	0.00241275	-1.08268	0.069213	0.116306
58	Paramuribaculum.sp000431155	0.153648	0.135111	-0.18548	0.0702449	0.117435
68	CAG.279.sp000437795	0.0211793	0.0183628	-0.205872	0.073476	0.12221
206	Oscillibacter.sp004558115	0.00348238	0.0108625	1.64121	0.0755606	0.125039
2	Muribaculum.sp002358615	1.01076	0.786468	-0.361986	0.0775999	0.127765
305	CAG.485.sp001701075	0.00185823	0.00050203	-1.88808	0.0800579	0.13115
175	Enterocloster.lavalensis	0	0.00337568	Inf	0.100348	0.16036
213	Agathobaculum.desmolans	0	0.00327434	Inf	0.100348	0.16036
220	Lawsonibacter.asaccharolyticus	0	0.00761648	Inf	0.100348	0.16036
244	Sellimonas.intestinalis	0	0.0041739	Inf	0.100348	0.16036
250	Ruminiclostridium_E.sp003508605	0	0.00162166	Inf	0.100348	0.16036
259	Prevotella.sp900549175	0.00102073	0.00157293	0.623848	0.105645	0.167186
205	NK4A136.sp002478505	0.000185212	0.00253483	3.77464	0.105645	0.167186
191	An172.sp002160515	0.0013189	0.00569583	2.11057	0.108319	0.17059
71	Prevotella.sp002933775	7.46021	8.75869	0.231499	0.113509	0.177904
164	D16.63.sp003612475	0.05807	0.0466157	-0.316976	0.115332	0.179895
248	Enterocloster.clostridioformis_A	0.0570976	0.0426119	-0.422175	0.123534	0.191772
23	CAG.485.sp003979075	0.00924715	0.00796442	-0.21544	0.127113	0.195974
269	Parabacteroides.sp900155425	0.00351338	0.00499666	0.508102	0.127443	0.195974
96	Alistipes.onderdonkii	0.0146774	0.0122402	-0.261968	0.140309	0.214381
82	Bacteroides.salyersiae	0.0175443	0.0204603	0.221826	0.140729	0.214381
212	QANG01.sp003150145	0.00296931	0.0016559	-0.842511	0.141482	0.214526
105	Parabacteroides.gordonii	0.00354216	0.00186942	-0.922042	0.155132	0.233055
34	Duncaniella.sp002492665	1.35741	1.25836	-0.109307	0.154674	0.233055
39	Duncaniella.sp001689495	2.73263	3.02642	0.147321	0.168305	0.251685
207	Lactobacillus.intestinalis	0.248556	0.19826	-0.326178	0.17545	0.259984
73	Bacteroides.congonensis	0.830462	0.77164	-0.105985	0.17545	0.259984
87	Bacteroides.sp900556215	0.00387466	0.00200913	-0.947501	0.181449	0.259993
314	RC9.sp001915575	0.00174334	0.00097922	-0.832148	0.181449	0.259993
196	Bacteroides.timonensis	0.00354033	0.00198935	-0.831586	0.183431	0.259993
315	UMGS1484.sp900552285	0.00138977	0.000869665	-0.676311	0.181449	0.259993
266	Parabacteroides.merdae	0.00176082	0.00142256	-0.307755	0.181449	0.259993
268	Parabacteroides.johnsonii	0.00815706	0.00670041	-0.2838	0.177622	0.259993
65	Amulumruptor.caecigallinarius	0.0142033	0.0120481	-0.237419	0.182818	0.259993
198	Alistipes.sp002358415	0.00284028	0.0034311	0.272637	0.183431	0.259993
176	Enterocloster.sp005845215	0.00727897	0.0144754	0.991795	0.183431	0.259993
188	CAG.115.sp002425305	0.000550637	0.00173362	1.65461	0.181449	0.259993
282	C941.sp900321725	0.00543348	0.00259749	-1.06476	0.197326	0.278477
203	Akkermansia.sp001580195	0.00181131	0.00044318	-2.03107	0.208413	0.292856
78	Bacteroides.xylanisolvens	0.0368058	0.0282024	-0.384117	0.21392	0.299305
167	UBA7185.sp002491065	0.0162902	0.00969171	-0.749179	0.221272	0.308209
262	Bacteroides.uniformis	0.934049	0.746698	-0.322973	0.223121	0.308209
93	Phocaeicola.sartorii	0.198805	0.180004	-0.143326	0.223121	0.308209
208	Alistipes.sp900552955	0.0066441	0.00792546	0.254421	0.234811	0.322989
258	Prevotella.sp900556275	0.00620084	0.00803398	0.37365	0.271899	0.370874
193	Clostridium_AN.bornimense	0.00234694	0.0042665	0.862269	0.271899	0.370874
12	CAG.485.sp000437495	0.285056	0.261179	-0.126204	0.279411	0.377959
36	Duncaniella.sp001689425	1.57405	1.74935	0.15234	0.279411	0.377959
231	Bacteroides.eggerthii	0.0231545	0.0251183	0.117448	0.285019	0.383951
199	Akkermansia.muciniphila_B	0.0105538	0.00593771	-0.82978	0.286321	0.384117
151	Eubacterium_R.sp002493325	0.362166	0.360725	-0.00575201	0.330547	0.441633
235	Clostridium.sp900543325	0.0358482	0.0136492	-1.39309	0.352542	0.46719
236	Clostridium.cuniculi	0.0226407	0.00870855	-1.37842	0.352542	0.46719
86	Bacteroides.fragilis_A	0.00237274	0.000974786	-1.2834	0.371093	0.468901
107	Parabacteroides.sp003480915	0.00121162	0.000508652	-1.25218	0.371093	0.468901
91	Bacteroides.sp900555635	0.0016562	0.000751168	-1.14067	0.371093	0.468901
88	Bacteroides.finegoldii	0.00912277	0.00726752	-0.328009	0.358951	0.468901
9	CAG.485.sp002491945	12.0756	11.3493	-0.0894914	0.356402	0.468901
297	UBA11940.sp003979335	0	0.000822015	Inf	0.371093	0.468901
326	Intestinimonas.massiliensis	0	0.00164286	Inf	0.371093	0.468901
252	Bacteroides.sp003545565	0.000927867	0	#NAME?	0.371093	0.468901
253	Phocaeicola.sp900554435	0.00156057	0	#NAME?	0.371093	0.468901
288	Parabacteroides.bouchesdurhonensis	0.000433252	0	#NAME?	0.371093	0.468901
290	Escherichia.coli_D	0.00192553	0	#NAME?	0.371093	0.468901
317	Dialister.sp900555245	0.000596116	0	#NAME?	0.371093	0.468901
309	Clostridium.saudiense	0.0085745	0.00281061	-1.60917	0.401678	0.499798
237	Clostridium.sp900547475	0.012983	0.00507007	-1.35654	0.401678	0.499798
94	Paraprevotella.clara	0.00169219	0.00103577	-0.708184	0.401678	0.499798
278	Blautia_A.schinkii	0.00143301	0.00392666	1.45426	0.401678	0.499798
306	Ruthenibacterium.lactatiformans	0.0246185	0.0166235	-0.566522	0.406941	0.504421
312	CAG.485.sp900556595	0.000890998	0.00023782	-1.90555	0.418492	0.516775
80	Bacteroides.acidifaciens	0.372667	0.513845	0.463444	0.432094	0.531557
90	Bacteroides.pyogenes_A	0.00443964	0.00575235	0.373709	0.449804	0.551263
75	Bacteroides.caecimuris	0.411218	0.445	0.113902	0.459257	0.56074
79	Bacteroides.sp900557355	0.0546909	0.0455291	-0.264513	0.467541	0.568725
74	Bacteroides.ovatus	0.178351	0.138548	-0.364329	0.473189	0.573456
267	Parabacteroides.sp900549585	0.00398524	0.00320411	-0.314743	0.47766	0.57673
200	Akkermansia.sp004167605	0.00296204	0.0021256	-0.478722	0.529368	0.634463
201	Akkermansia.muciniphila_C	0.00211815	0.00152405	-0.474889	0.529368	0.634463
157	Ligilactobacillus.murinus	0.948421	0.902388	-0.0717795	0.561462	0.670464
158	Ligilactobacillus.animalis	0.0628236	0.0593148	-0.0829165	0.576913	0.6864
243	Bacteroides.intestinalis	0.00154036	0.000972562	-0.663404	0.583882	0.689658
298	Schaedlerella.sp004556565	0.0015666	0.00313209	0.99949	0.583882	0.689658
83	Bacteroides.sp007097645	0.0095292	0.00715072	-0.414266	0.60125	0.707608
264	Bacteroides.stercoris	0.0064526	0.00522509	-0.304423	0.624065	0.724741
280	Turicibacter.sp002311155	0.0155468	0.0131139	-0.245521	0.624065	0.724741
13	CAG.485.sp002493045	17.3913	16.4234	-0.0826114	0.624427	0.724741
95	Alistipes.sp002362235	0.201048	0.215519	0.100271	0.6247	0.724741
211	Eubacterium_R.sp900544515	0.00446959	0.00425917	-0.0695696	0.6319	0.730495
45	CAG.873.sp001701165	0.0424465	0.0404325	-0.0701287	0.640633	0.737973
240	Bacteroides.stercorirosoris	0.00490311	0.0046968	-0.0620169	0.666137	0.76465
263	Bacteroides.gallinarum	0.0271225	0.0265981	-0.0281699	0.74126	0.844932
265	Paraprevotella.sp900548345	0.0109252	0.0119515	0.12953	0.740367	0.844932
232	Bacteroides.fluxus	0.00360276	0.00299866	-0.264785	0.755658	0.852403
270	Phil12.sp002633275	0.0150759	0.0133695	-0.1733	0.754418	0.852403
300	Butyricimonas.virosa	0.00969395	0.00968352	-0.00155367	0.75361	0.852403
15	CAG.485.sp900554845	0.169283	0.161193	-0.0706509	0.758528	0.85269
202	Akkermansia.sp900545155	0.000650424	0.000326411	-0.994688	0.789268	0.881169
313	Coprobacter.sp900555475	0.00322298	0.00234313	-0.459959	0.789268	0.881169
168	UBA2866.sp003979185	0.0649955	0.0661018	0.0243505	0.80777	0.898748
260	Phocaeicola.sp900546645	0.00387344	0.00435783	0.169994	0.833935	0.918456
241	Phocaeicola.vulgatus	0.00432862	0.00501634	0.212729	0.833935	0.918456
239	Bacteroides.sp900556625	0.00828617	0.00976157	0.236408	0.833935	0.918456
245	Ligilactobacillus.apodemi	0.00575296	0.00466725	-0.30173	0.861707	0.942673
210	Eubacterium_R.sp002493595	0.00430457	0.00457947	0.0893116	0.861707	0.942673
271	Turicimonas.muris	0.280953	0.267205	-0.0723805	0.888841	0.969104
272	Turicimonas.sp900542195	0.0168077	0.0159911	-0.0718525	0.905695	0.980919
308	Parabacteroides.distasonis	0.818876	0.848283	0.0508997	0.905695	0.980919
141	Eubacterium_G.sp900548465	0.000914997	0.000527943	-0.793384	1	1
291	Escherichia.coli	0.0215034	0.0143371	-0.58481	1	1
321	Anaerostipes.caccae	0.000941433	0.000721441	-0.383977	1	1
286	Prevotella.sp900554045	0.00107961	0.00082894	-0.381169	1	1
223	CAG.170.sp000432135	0.00240715	0.00186692	-0.366663	1	1
316	UMGS882.sp003343885	0.000537586	0.000423253	-0.344976	1	1
284	Bacteroides.thetaiotaomicron	0.00127986	0.00106165	-0.269681	1	1
287	Parabacteroides.sp900548175	0.000503539	0.000430934	-0.224635	1	1
261	Phocaeicola.dorei	0.00573311	0.00528707	-0.116848	1	1
304	UBA2834.sp004561445	0.00215845	0.00221903	0.0399361	1	1
19	CAG.485.sp002361215	0.50056	0.557404	0.155181	0.936476	1
97	Alistipes.sp900548155	0.00083186	0.00101516	0.287296	1	1
197	Phocaeicola.sp002493165	0.000967207	0.00126301	0.384971	1	1
189	CAG.115.sp002492075	0.001253	0.00174131	0.474791	1	1
214	UBA7001.sp900553685	0.000409756	0.000736779	0.846467	1	1
296	UBA11940.sp003503945	0	0.000739145	Inf	1	1
285	Bacteroides.sp900547205	0.000167594	0	#NAME?	1	1
289	Escherichia.flexneri	0.000484223	0	#NAME?	1	1
292	Escherichia.coli_C	0.000377049	0	#NAME?	1	1
293	Escherichia.sp002965065	0.000238719	0	#NAME?	1	1
294	Acinetobacter.idrijaensis	0.000193994	0	#NAME?	1	1
295	Holdemanella.sp900551285	0.000235257	0	#NAME?	1	1
318	Phocaeicola.coprocola	0.000269305	0	#NAME?	1	1
319	Butyricimonas.sp002161485	0.000164337	0	#NAME?	1	1
320	Eubacterium_G.sp900552275	0.00039278	0	#NAME?	1	1
